# eCOMET: An R package for evaluating metabolic diversity and enrichment from LC-MS/MS data to test ecological hypotheses from individuals to ecosystems

**DOI:** 10.64898/2026.06.02.729701

**Authors:** Min-Soo Choi, Dale L. Forrister, Guillaume J. Dury, Kyo Bin Kang, Brian E. Sedio, Youngsung Joo

## Abstract

- Methods in metabolomics have grown exponentially in recent years, providing new insight into the ecological function and evolutionary impact of diverse plant metabolites. Metabolomics requires a command of numerous tools, the outputs of which are typically integrated through in-house, custom code that presents a workflow bottleneck and a barrier to entry for researchers in ecology, evolution, and behavior who may benefit from adding a metabolomics perspective to their research.
- We introduce *eCOMET*, an R package for integrating and harmonizing the outputs of common metabolomics bioinformatics tools and conducting statistical analyses and data visualization methods useful for ecological metabolomics.
- Our package combines metabolome feature metadata with quantification tables (e.g., *mzmine*), feature dissimilarity matrices (e.g., modified cosine and *DreaMS*), and feature annotations (e.g., *SIRIUS*) into a cohesive R data object to facilitate downstream analyses, including the calculation of diversity and disparity metrics and differential accumulation analysis.
- Our goal is to make metabolomics accessible to a wider range of researchers in ecology, evolution, and behavior to unlock the potential of ecological metabolomics to generate novel insight in these fields.
