## Supplementary material for "eCOMET: An R package for evaluating metabolic diversity and enrichment from LC-MS/MS data to test ecological hypotheses from individuals to ecosystems": Table S1

### Sheet: Sheet1
Questions	related workflow (Fig number)	ref
Which metabolites are induced by different herbivores?	1c, 1d	Mining for treatment-specific and general changes in target compounds and metabolic fingerprints in response to herbivory and phytohormones in Plantago lanceolata
What compounds distinguishes a resistant cultivar from a susceptible cultivar from a pathogen?	1c, 1d	Metabolomics navigates natural variation in pathogen-induced secondary metabolism across soybean cultivar populations
Which metabolites are negatively correlated with herbvore performances?	1c, 1d	Ecological convergence of secondary phytochemicals along elevational gradients
Can we identify metabolites that correlate with soil nutrient or light availability?	1c, 1d	Genetic and environmental drivers of intraspecific variation in foliar metabolites in a tropical tree community
What metabolites can be used as status marker for population?	1c, 1d	Metabolomic Evenness Underlies Intraspecific Differences Among Lineages of a Wetland Grass
which chemical classes are uniquely developed in specific clades?	1d	Ecological convergence of secondary phytochemicals along elevational gradients
Do compound classes show trade-offs?	1c, 1e	Diversity and Divergence: Evolution of secondary metabolism in the tropical tree genus Inga
Does species richness promote chemical diversity?	1e	Plant species richness promotes the decoupling of leaf and root defence traits while species-specific responses in physical and chemical defences are rare
Do chemical diversity increases over evolutionary time?	1e	Spatial and evolutionary predictability of phytochemical diversity
Are co-occurring species more chemically dissimilar?	1f	The role of plant secondary metabolites in shaping regional and local plant community assembly
Do herbivore-induced metabolome show decreased diversity?	1f	Information theory tests critical predictions of plant defense theory for specialized metabolism
Do species sharing strategy converge on similar metabolic profile?	1f	Nectar metabolomes contribute to pollination syndromes
How does the chemical distance between populations increase along elevation?	1e, 1f	Tree phytochemical diversity and herbivory are higher in the tropics
